# MNPmApp: An image analysis tool to quantify mononuclear phagocyte distribution in mucosal tissues^a, b^

**DOI:** 10.1101/2021.09.27.461889

**Authors:** Catherine Potts, Julia Schearer, Dominic Bair, Becky Ayler, Jordan Love, Jennifer Dankoff, Paul R. Harris, Dominique Zosso, Diane Bimczok

## Abstract

Mononuclear phagocytes (MNPs) such as dendritic cells and macrophages perform key sentinel functions in mucosal tissues and are responsible for inducing and maintaining adaptive immune responses to mucosal pathogens. Positioning of MNPs at the mucosal epithelial interface facilitates their access to luminally-derived antigens and may regulate MNP function through soluble mediators or surface receptor interactions. Therefore, accurately quantifying the distribution of MNPs within mucosal tissues as well as their spatial relationship with other cells is important to infer functional cellular interactions in health and disease. In this study, we developed and validated a MATLAB-based tissue cytometry platform, termed “MNP mapping application” (MNPmApp), that performs high throughput analyses of MNP density and distribution in the gastrointestinal mucosa based on digital multicolor fluorescence microscopy images and that integrates a Monte Carlo modeling feature to assess randomness of MNP distribution. MNPmApp identified MNPs in tissue sections of the human gastric mucosa with a specificity of 98.3 ± 1.6% and a sensitivity of 76.4 ± 15.1%. Monte Carlo modeling revealed that mean MNP-MNP distances were significantly lower than anticipated based on random cell placement, whereas MNP-epithelial distances did not significantly differ from those of randomly placed cells. Interestingly, *H. pylori* infection had no significant impact on MNP density or distribution with regards to MNP-epithelial distances or MNP-MNP distances in gastric tissue. Overall, our analysis demonstrates that MNPmApp is a useful tool for unbiased quantitation of MNPs and their distribution at mucosal sites.
