## Supplemental Table 1 for "MNPmApp: An image analysis tool to quantify mononuclear phagocyte distribution in mucosal tissues^a, b^"

### Sheet: cell-epithelium
Image #	Kolmogorov-Smirnov P-value	Kruskal-Wallis P-value	Pearson chi-square test (3 bin histogram) P-value	Pearson chi-square test (empirical bin variance) P-value	Z-score
1	0.0383275	0.24706	0.0772041	0.0394169	-2.02492
2	0.114555	0.230078	0.247724	0.199388	-1.83105
3	0.0054747	0.00338402	0.00576555	0.00178029	1.87412
4	0.270998	0.833053	0.398756	0.36361	-0.34924
5	0.666045	0.685387	0.279677	0.239948	0.0414886
6	0.0653943	0.0318706	0.120366	0.0306984	2.06647
7	0.45663	0.56088	0.296068	0.265548	-1.11767
8	0.716807	0.806565	0.496494	0.495748	-0.489799
9	0.648447	0.441267	0.102663	0.0537466	0.83871
10	0.0993429	0.0322988	0.184695	0.149535	2.24209
11	0.0577892	0.0431589	0.0680222	0.0308637	-1.6763
12	0.669053	0.326208	0.263625	0.193261	-1.35175
13	0.312422	0.358786	0.331357	0.277659	0.753405
14	0.232553	0.155715	0.0995544	0.0529403	-1.42467
15	0.0699898	0.0826018	0.0676843	0.0342365	-1.77965
16	0.846657	0.489009	0.374657	0.327889	0.773923
17	0.121506	0.497728	0.00121849	0.000209364	-0.00879849
18	0.849042	0.526865	0.411229	0.373156	0.748524
19	0.749263	0.567825	0.247829	0.19556	0.43279
20	0.00679955	0.0721496	0.00240717	0.00053804	-2.75349
21	0.00199314	0.0204244	0.00495079	0.00174041	-2.93131
22	0.243062	0.263625	0.12655	0.0747149	-1.02147
23	1.15516e-06	7.04135e-07	0.00026773	5.59161e-05	4.06216
24	0.0677097	0.0645616	0.0174506	0.00310334	0.50395
25	0.115965	0.273464	0.328601	0.288027	1.12665
26	0.0496267	0.233957	0.0989816	0.0595199	-1.62774
27	0.0234101	0.0868655	0.0512178	0.0291374	-1.93975
28	0.299922	0.39265	0.0780362	0.0304947	-0.131983
29	0.997924	0.931762	0.344375	0.296512	0.0235728
30	0.0305498	0.0858844	0.206967	0.162296	-1.95298
31	0.710817	0.97933	0.135626	0.0782462	-0.251659
32	0.43936	0.359065	0.239087	0.174425	0.859295
33	0.982345	0.999029	0.280579	0.253454	-0.213184
34	0.435779	0.237573	0.191155	0.129832	-1.31307
35	0.000376289	3.15539e-05	5.88983e-05	1.01006e-06	3.42821
36	0.020954	0.00183248	0.130749	0.0694619	3.8703
37	0.737818	0.496268	0.278052	0.19549	0.315631
38	0.499535	0.243338	0.35871	0.329412	1.33969
39	0.236991	0.111981	0.263028	0.188301	1.81569
40	0.0598938	0.00958539	0.0890915	0.0323024	2.72086
41	0.269204	0.445457	0.24752	0.185498	-1.57136
42	0.0387587	0.0124848	0.0137553	0.00232224	2.14734
43	0.485051	0.423019	0.459492	0.437184	0.0351169
44	0.231775	0.142038	0.0476831	0.0194502	1.42426
45	0.278952	0.515829	0.272689	0.209709	1.17639
46	0.461275	0.205436	0.223503	0.165391	1.08452
47	0.133821	0.522406	0.052727	0.0254022	-0.973862
48	0.0356363	0.039775	0.0729984	0.0499009	-1.88539
49	0.583655	0.743603	0.264501	0.217379	-0.732321
50	0.597812	0.588189	0.390439	0.361962	-0.842361
51	0.28985	0.543581	0.0277932	0.0101693	0.399832
52	2.83591e-07	2.4394e-06	0.000369509	5.81627e-05	5.06565
53	0.410411	0.157929	0.137948	0.0940828	1.4162
54	0.0531454	0.0876228	0.0148642	0.00434628	1.36877
55	1.11375e-05	9.65971e-06	0.00992381	0.00318637	4.42436
56	0.131053	0.0617159	0.30019	0.264496	-2.05255
57	0.459224	0.633086	0.0444826	0.0259529	-0.813925
proportion significant	0.245614	0.22807	0.245614	0.403509	0.368421
