## Supplemental Table 2 for "MNPmApp: An image analysis tool to quantify mononuclear phagocyte distribution in mucosal tissues^a, b^"

### Sheet: cell-cell
Image #	Kolmogorov-Smirnov P-value	Kruskal-Wallis P-value	Pearson chi-square test (3 bin histogram) P-value	Pearson chi-square test (empirical bin variance) P-value	Z-score
1	8.73891e-12	2.588e-06	2.3061e-28	1.39479e-20	-2.27308
2	4.63955e-17	2.66663e-13	3.58669e-38	4.03185e-28	-5.72945
3	6.83492e-09	2.94094e-08	4.81955e-18	2.63204e-13	-3.67524
4	0.000679414	0.00119174	7.72846e-07	6.47296e-05	-2.28488
5	0.0030361	0.00129473	3.0483e-08	5.50102e-06	-2.32772
6	0.00997557	0.0455876	3.13965e-05	0.00123999	-2.07555
7	0.000248297	0.00301168	0.00193684	0.0062935	-1.72725
8	0.0124169	0.117102	6.3673e-11	1.6285e-06	-1.02546
9	0.902319	0.814234	0.191511	0.242244	0.471525
10	6.27209e-06	0.000293816	3.0376e-16	6.89137e-10	-2.56336
11	0.00328346	0.00112122	0.000152168	0.00296005	-3.17454
12	0.00118748	0.000190529	8.76469e-06	5.13673e-05	-3.11124
13	2.51822e-11	1.38204e-08	2.38815e-16	3.43802e-11	-3.6106
14	0.236676	0.104906	0.0493374	0.106145	-1.7308
15	0.00761126	0.00967527	1.14713e-06	0.000155278	-1.41319
16	0.228272	0.37198	0.307004	0.386835	-1.02319
17	3.81996e-07	5.72905e-05	2.76173e-08	2.09755e-05	-2.9465
18	0.167206	0.271036	0.227452	0.192033	-1.08477
19	1.93339e-06	0.00136771	1.4191e-10	2.06651e-06	-1.71716
20	1.21647e-05	8.09413e-06	0.000146592	0.000631392	-3.20032
21	3.52517e-09	9.93419e-09	1.05133e-10	1.23753e-07	-4.40769
22	0.0585262	0.0523294	0.000804237	0.00687224	-1.48455
23	2.50166e-16	6.26446e-15	7.47385e-16	4.45473e-13	-6.19333
24	0.00183073	0.00364885	6.39744e-14	2.70898e-09	-2.183
25	0.00269245	0.0039626	0.00135821	0.00164504	-2.44317
26	0.165995	0.261349	0.251609	0.238974	0.712648
27	6.7903e-07	1.28651e-06	2.47567e-10	2.37812e-07	-4.11057
28	0.0700567	0.0198319	0.00197189	0.0139316	-2.41305
29	3.43816e-05	0.00052164	2.11808e-36	6.53402e-20	-2.89685
30	0.031294	0.0117336	0.00162297	0.0107771	-2.34569
31	9.8e-06	0.000552303	2.39422e-07	1.97842e-06	-2.55453
32	2.5319e-06	2.51014e-06	1.65811e-08	1.05004e-06	-2.32714
33	0.0333966	0.0326772	0.0126821	0.0456285	-1.48473
34	0.199988	0.982711	4.37932e-07	0.000105458	0.379627
35	1.31492e-05	8.86389e-05	1.15811e-20	5.49957e-12	-3.65668
36	0.000250302	0.00308358	1.2258e-08	1.69569e-05	-2.42076
37	0.00104397	0.0019487	9.32749e-06	0.000579883	-2.17995
38	4.66145e-06	6.82625e-06	1.32834e-10	4.08922e-07	-3.84287
39	0.00127294	0.000859528	0.00903147	0.0157594	-2.83667
40	1.59491e-23	8.32322e-17	3.66997e-43	1.18354e-33	-5.08803
41	4.23074e-17	8.62206e-14	1.79987e-25	1.37554e-18	-5.6794
42	1.76209e-12	7.34663e-12	1.09101e-12	6.08152e-11	-4.73571
43	0.245442	0.601682	0.0381645	0.0264163	-0.551067
44	6.81858e-06	0.00148195	1.38498e-12	3.35774e-08	-1.1767
45	0.00124938	0.00102786	1.18966e-11	1.62711e-07	-1.9936
46	0.00101394	0.00223944	5.87026e-05	0.000601993	-2.3178
47	0.173548	0.994208	0.0892131	0.0862605	-0.00907816
48	0.00207614	0.0266152	4.31466e-06	0.000664664	-1.29231
49	0.291882	0.399679	0.333808	0.385241	0.913075
50	0.111129	0.339448	1.55852e-06	0.000193647	-0.780076
51	0.000303146	0.00332834	0.0324877	0.0288761	-2.74452
52	7.68745e-07	1.0983e-07	3.67437e-07	1.20897e-05	-4.17779
53	0.00325703	0.00480056	6.05548e-07	0.000144867	-2.0073
54	0.000209404	0.0012608	3.51995e-09	3.01404e-06	-1.69457
55	2.9452e-08	5.91925e-07	2.3477e-12	9.31451e-09	-4.29445
56	0.0158333	0.228834	6.49425e-05	0.00124444	-0.0332764
57	0.00113292	0.00169388	9.81752e-12	7.81678e-08	-2.15014
proportion significant	0.789474	0.77193	0.894737	0.877193	0.719298
